# Systematic identification of genomic non-response biomarkers to cancer therapies

**DOI:** 10.1101/2025.10.06.680777

**Authors:** Joseph Usset, Joep de Ligt, Sophie Roerink, Paul Roepman, Edwin Cuppen, Francisco Martínez-Jiménez

## Abstract

The costs of cancer therapies are rising rapidly across the globe, with novel therapies like targeted treatment and immunotherapies as major contributors, but their effectiveness can be low or uncertain due to limited post market surveillance. Reliable biomarkers to identify patients highly unlikely to respond to cancer therapies represent an increasingly important clinical and societal need, as they could prevent unnecessary treatments, reduce side effects, and alleviate pressure on healthcare systems. Here, we developed a robust statistical framework and applied it to whole-genome and transcriptome sequencing data of cancer patients (n = 2,596) with advanced disease. Our approach systematically identified known and potentially novel genomic and transcriptomic biomarkers of non-response, such as immune evasion driver events in skin melanoma patients treated with anti-PD-1 checkpoint inhibitors, and *KRAS*^G12^ mutations in metastatic colorectal cancer patients treated with different chemotherapy regimens. Despite the identification of these promising non-response signals, an analytical power analysis revealed that for most treatments and/or cancer types the cohort sizes are underpowered. Our results underscore the promises and the urgent need for expanding response-annotated real-world comprehensive genomics datasets to enable robust biomarker identification and validation.
