## Supplementary Table 1 for "Systematic identification of genomic non-response biomarkers to cancer therapies"

Feature Type	Feature Group	# Features	Data Source	Examples	Notes
Clinical	Basic Metadata	9	Clinical metadata	Age (in high/low groups), Sex	Age derived based on quantiles
	Biopsy Location	27	Clinical metadata	Biopsy Site Indicators	Transform biopsy locations to indicator 1/0 variables
	Pretreatment	30	Clinical metadata	Radiotherapy/Systemic therapy pre-treated, pre-treated with Anti-EGFR	Gathered from provided metadata and pre-treatment information files.
DNA Somatic	Gene Drivers	400	Purple	ARIDA1 Driver Event, TP53 Driver Event	Driver events directly from the Hartwig PURPLE driver catalogue output.
	Mutational Signatures	263	Derived from VCF	High/Low SBS 4 signatures, High/Low DBS signature, High/Low Indel 1 Signature	Signature methodology derived using .
	Hotspots	196	VCF files	KRAS G12D, BRAF_V600E	Only selected hotspots in exomic regions with atleast .5% prevalence in the population.
	Copy Number Arms	88	Purple	Chromosome 1 q arm deletion (or amplication)	Amplifications or deletions over all 44 autosomal chromosome arms. If mean copy number < .7 ploidy labeled deletion, and > 1.3 ploidy labeled an amplification.
	Genomic Summaries	57	Purple	TMB High, MSI High, WGD, High Purity, Low Polyclonal proportion	Derived many more granular cut-offs and direction for TMB and MSI variables. E.g. TMB < 4 non-synonymous mutations per megabase
	Pathway Drivers	27	Derived from Purple/external metadata	>1 driver event in Hedgehog Pathway, >1 driver event in WNT pathway	Pathways computed using the definitions provided by the TCGA, or throughperplexity LLM for genes not included.
	CDR3 Output	14	CIDER	Total CDR3 sequences > median (TRA/B/D/G) value over cohort	Computed both high and low values relative to quantiles. Computed for different CDR3 TRA/TRB/TRG
	Telomere Lengths	12	TEAL	Telomere tumor to normal ratio is greater/less than the median.	Computed relative to the germline and over tumor telomere length.
	HRD Scores	8	Chord	High/Low HRD BRCA 1 scores	Computed for BRCA1, BRCA2, and and HRD score overall
	Genetic Immune escape	8	Derived from PURPLE output	Loss of heterozygosity of the HLA allele.	Described by the Martínez-Jiménez el al. paper (https://www.nature.com/articles/s41588-023-01367-1)
	Fusions	3	Linx	AHR_AHR fusions, EML4_ALK fusions, TMPRSS2_ERG fusions	Reported fusions with high enough prevalence to be included in the analysis.
	Viral Insertion	1	Viral output	HPV virus driver	HPV virus only viral event prevalent enough to be included.
RNA	Gene Sets	1560	Isofox	High/low Hallmark E2F targets, High/low KEGG antigen processing/presentation	Output of RNA seq processed from Isofox. Gene sets computed mostly from KEGG, HALLMARK, and several other external papers.
	Neoantigen Load	6	Isofox Neoantigens	High predicted RNA neoantigen load	Isofox tool to predict number of expressed neoantigens.
Total		2717		* Not all features tested in every cohort. Feature required greater than 6 events to included in each cohort analyis.
