## Supplementary Table 2 for "Systematic identification of genomic non-response biomarkers to cancer therapies"

Cohort	Group	Pan-Cancer	Total Patients	Non-Responders	Responders			Cohort	Group	Pan-Cancer	Total Patients	Non-Responders	Responders
Skin Melanoma / Pembrolizumab	treatment	FALSO	67	31	36			Skin Melanoma / Pembrolizumab	treatment	FALSO	67	31	36
Prostate / Abiraterone	treatment	FALSO	57	41	16			Prostate / Abiraterone	treatment	FALSO	57	41	16
Bladder Urothelial / Pembrolizumab	treatment	FALSO	55	34	21			Bladder Urothelial / Pembrolizumab	treatment	FALSO	55	34	21
Colorectum / CAPEOX + Bevacizumab	treatment	FALSO	51	15	36			Colorectum / CAPEOX + Bevacizumab	treatment	FALSO	51	15	36
Pancreas PAAD / FOLFIRINOX	treatment	FALSO	51	26	25			Pancreas PAAD / FOLFIRINOX	treatment	FALSO	51	26	25
Breast ER+/HER- / Capecitabine	treatment	FALSO	50	25	25			Breast ER+/HER- / Capecitabine	treatment	FALSO	50	25	25
Skin Melanoma / Nivolumab	treatment	FALSO	49	28	21			Skin Melanoma / Nivolumab	treatment	FALSO	49	28	21
Skin Melanoma / Ipilimumab / Nivolumab	treatment	FALSO	37	17	20			Skin Melanoma / Ipilimumab / Nivolumab	treatment	FALSO	37	17	20
Kidney / Pazopanib	treatment	FALSO	36	17	19			Kidney / Pazopanib	treatment	FALSO	36	17	19
Skin Melanoma / Anti-PD-1	mechanism	FALSO	116	59	57			Skin Melanoma / Anti-PD-1	mechanism	FALSO	116	59	57
Prostate / Anti-AR	mechanism	FALSO	97	68	29			Prostate / Anti-AR	mechanism	FALSO	97	68	29
Lung NSCLC / Anti-PD-1	mechanism	FALSO	67	45	22			Lung NSCLC / Anti-PD-1	mechanism	FALSO	67	45	22
Prostate / Taxane	mechanism	FALSO	67	46	21			Prostate / Taxane	mechanism	FALSO	67	46	21
Kidney / Multikinase inhibitor	mechanism	FALSO	61	34	27			Kidney / Multikinase inhibitor	mechanism	FALSO	61	34	27
Breast ER+/HER- / Aromatase inhibitor	mechanism	FALSO	59	24	35			Breast ER+/HER- / Aromatase inhibitor	mechanism	FALSO	59	24	35
Colorectum / Platinum / Pyrimidine (ant)agonist	mechanism	FALSO	42	27	15			Colorectum / Platinum / Pyrimidine (ant)agonist	mechanism	FALSO	42	27	15
Soft tissue GST / Multikinase inhibitor	mechanism	FALSO	38	20	18			Soft tissue GST / Multikinase inhibitor	mechanism	FALSO	38	20	18
Colorectum / Chemotherapy	type	FALSO	171	141	30			Colorectum / Chemotherapy	type	FALSO	171	141	30
Skin Melanoma / Immunotherapy	type	FALSO	166	87	79			Skin Melanoma / Immunotherapy	type	FALSO	166	87	79
Breast ER+/HER- / Chemotherapy	type	FALSO	141	82	59			Breast ER+/HER- / Chemotherapy	type	FALSO	141	82	59
Breast ER+/HER- / Hormonal therapy	type	FALSO	88	46	42			Breast ER+/HER- / Hormonal therapy	type	FALSO	88	46	42
Prostate / Chemotherapy	type	FALSO	81	56	25			Prostate / Chemotherapy	type	FALSO	81	56	25
Ovary / Chemotherapy	type	FALSO	63	29	34			Ovary / Chemotherapy	type	FALSO	63	29	34
Colorectum / Targeted therapy	type	FALSO	61	44	17			Colorectum / Targeted therapy	type	FALSO	61	44	17
Gastroesophageal / Chemotherapy	type	FALSO	61	42	19			Gastroesophageal / Chemotherapy	type	FALSO	61	42	19
Lung NSCLC / Chemotherapy	type	FALSO	57	41	16			Lung NSCLC / Chemotherapy	type	FALSO	57	41	16
Breast Triple Negative / Chemotherapy	type	FALSO	55	37	18			Breast Triple Negative / Chemotherapy	type	FALSO	55	37	18
Pan-Cancer / Pembrolizumab	treatment	VERDADERO	225	140	85			Pan-Cancer / Pembrolizumab	treatment	VERDADERO	225	140	85
Pan-Cancer / Nivolumab	treatment	VERDADERO	184	107	77			Pan-Cancer / Nivolumab	treatment	VERDADERO	184	107	77
Pan-Cancer / Capecitabine	treatment	VERDADERO	96	62	34			Pan-Cancer / Capecitabine	treatment	VERDADERO	96	62	34
Pan-Cancer / Capecitabine / Oxaliplatin	treatment	VERDADERO	75	51	24			Pan-Cancer / Capecitabine / Oxaliplatin	treatment	VERDADERO	75	51	24
Pan-Cancer / Carboplatin / Paclitaxel	treatment	VERDADERO	69	28	41			Pan-Cancer / Carboplatin / Paclitaxel	treatment	VERDADERO	69	28	41
Pan-Cancer / Pazopanib	treatment	VERDADERO	60	35	25			Pan-Cancer / Pazopanib	treatment	VERDADERO	60	35	25
Pan-Cancer / Cisplatin / Gemcitabine	treatment	VERDADERO	55	31	24			Pan-Cancer / Cisplatin / Gemcitabine	treatment	VERDADERO	55	31	24
Pan-Cancer / Ipilimumab / Nivolumab	treatment	VERDADERO	50	24	26			Pan-Cancer / Ipilimumab / Nivolumab	treatment	VERDADERO	50	24	26
Pan-Cancer / Carboplatin / Gemcitabine	treatment	VERDADERO	49	27	22			Pan-Cancer / Carboplatin / Gemcitabine	treatment	VERDADERO	49	27	22
Pan-Cancer / Docetaxel	treatment	VERDADERO	46	30	16			Pan-Cancer / Docetaxel	treatment	VERDADERO	46	30	16
Pan-Cancer / Cyclophosphamide / Doxorubicin	treatment	VERDADERO	43	17	26			Pan-Cancer / Cyclophosphamide / Doxorubicin	treatment	VERDADERO	43	17	26
Pan-Cancer / Paclitaxel	treatment	VERDADERO	42	24	18			Pan-Cancer / Paclitaxel	treatment	VERDADERO	42	24	18
Pan-Cancer / Letrozole	treatment	VERDADERO	36	19	17			Pan-Cancer / Letrozole	treatment	VERDADERO	36	19	17
Pan-Cancer / Anastrozole	treatment	VERDADERO	31	15	16			Pan-Cancer / Anastrozole	treatment	VERDADERO	31	15	16
Pan-Cancer / Anti-PD-1	mechanism	VERDADERO	409	247	162			Pan-Cancer / Anti-PD-1	mechanism	VERDADERO	409	247	162
Pan-Cancer / Platinum / Pyrimidine (ant)agonist	mechanism	VERDADERO	196	120	76			Pan-Cancer / Platinum / Pyrimidine (ant)agonist	mechanism	VERDADERO	196	120	76
Pan-Cancer / Multikinase inhibitor	mechanism	VERDADERO	174	110	64			Pan-Cancer / Multikinase inhibitor	mechanism	VERDADERO	174	110	64
Pan-Cancer / Taxane	mechanism	VERDADERO	120	77	43			Pan-Cancer / Taxane	mechanism	VERDADERO	120	77	43
Pan-Cancer / Pyrimidine (ant)agonist	mechanism	VERDADERO	113	73	40			Pan-Cancer / Pyrimidine (ant)agonist	mechanism	VERDADERO	113	73	40
Pan-Cancer / Platinum / Taxane	mechanism	VERDADERO	76	32	44			Pan-Cancer / Platinum / Taxane	mechanism	VERDADERO	76	32	44
Pan-Cancer / Aromatase inhibitor	mechanism	VERDADERO	70	35	35			Pan-Cancer / Aromatase inhibitor	mechanism	VERDADERO	70	35	35
Pan-Cancer / Anti-VEGF / Platinum / Pyrimidine (ant)agonist	mechanism	VERDADERO	68	18	50			Pan-Cancer / Anti-VEGF / Platinum / Pyrimidine (ant)agonist	mechanism	VERDADERO	68	18	50
Pan-Cancer / Anti-EGFR	mechanism	VERDADERO	57	38	19			Pan-Cancer / Anti-EGFR	mechanism	VERDADERO	57	38	19
Pan-Cancer / Alkaloid / Platinum	mechanism	VERDADERO	48	21	27			Pan-Cancer / Alkaloid / Platinum	mechanism	VERDADERO	48	21	27
Pan-Cancer / Alkylating / Anthracycline	mechanism	VERDADERO	45	18	27			Pan-Cancer / Alkylating / Anthracycline	mechanism	VERDADERO	45	18	27
Pan-Cancer / Chemotherapy	type	VERDADERO	964	623	341			Pan-Cancer / Chemotherapy	type	VERDADERO	964	623	341
Pan-Cancer / Immunotherapy	type	VERDADERO	497	303	194			Pan-Cancer / Immunotherapy	type	VERDADERO	497	303	194
Pan-Cancer / Targeted therapy	type	VERDADERO	386	234	152			Pan-Cancer / Targeted therapy	type	VERDADERO	386	234	152
Pan-Cancer / Hormonal therapy	type	VERDADERO	233	141	92			Pan-Cancer / Hormonal therapy	type	VERDADERO	233	141	92
